# Characterization of a marine bacteria through a novel metabologenomics approach

**DOI:** 10.1101/2024.08.11.607463

**Authors:** Gabriel Santos Arini, Tiago Cabral Borelli, Elthon Góis Ferreira, Rafael de Felício, Paula Rezende Teixeira, Matheus Pedrino, Franciene Rabiço, Guilherme Marcelino Viana de Siqueira, Luiz Gabriel Mencucini, Henrique Tsuji, Lucas Sousa Neves Andrade, Leandro Maza Garrido, Gabriel Padilla, Alberto Gil-de-la-Fuente, Mingxun Wang, Norberto Peporine Lopes, Daniela Barretto Barbosa Trivella, Leticia Veras Costa Lotufo, María-Eugenia Guazzaroni, Ricardo Roberto da Silva

## Abstract

Exploiting microbial natural products is a key pursuit of the bioactive compound discovery field. Recent advances in modern analytical techniques have increased the volume of microbial genomes and their encoded biosynthetic products measured by mass spectrometry-based metabolomics. However, connecting multi-omics data to uncover metabolic processes of interest is still challenging. This results in a large portion of genes and metabolites remaining unannotated. Further exacerbating the annotation challenge, databases and tools for annotation and omics integration are scattered, requiring complex computations to annotate and integrate omics datasets. Here we performed a two-way integrative analysis combining genomics and metabolomics data to describe a new approach to characterize the marine bacterial isolate BRA006 and to explore its biosynthetic gene cluster (BGC) content as well as the bioactive compounds detected by metabolomics. We described BRA006 genomic content and structure by comparing Illumina and Oxford Nanopore MinION sequencing approaches. Digital DNA:DNA hybridization (dDDH) taxonomically assigned BRA006 as a potential new species of the *Micromonospora* genus. Starting from LC-ESI(+)-HRMS/MS data, and mapping the annotated enzymes and metabolites belonging to the same pathways, our integrative analysis allowed us to correlate the compound Brevianamide F to a new BGC, previously assigned to other function.
