## Supplementary material for "Characterization of a marine bacteria through a novel metabologenomics approach": SupTable1-loseolamycin_minion_illumina_vs_ref.xlsx

### Sheet: SupTable2- loseolamycin_minion_
qseqid	sseqid	pident	length	mismatch	gapopen	qstart	qend	sstart	send	evalue	bitscore
ONHDLDEL_03010	LU17765_001620	83.333	6	1	0	7	12	595	600	7.9	18.1
ONHDLDEL_03023	LU17765_001740	85.714	7	1	0	9	15	124	130	2.1	16.9
ONHDLDEL_03030	LU17765_001780	95.27	148	7	0	1	148	1	148	1.39e-101	280
ONHDLDEL_03033	LU17765_001770	90.411	219	21	0	1	219	1	219	4.42e-123	341
ONHDLDEL_03034	LU17765_001760	100	106	0	0	1	106	56	161	1.01e-73	207
ONHDLDEL_03036	LU17765_001750	85	100	15	0	1	100	132	231	1.27e-39	123
ONHDLDEL_03038	LU17765_001730	90	20	2	0	11	30	329	348	1.48e-08	38.5
ONHDLDEL_03039	LU17765_001730	81.176	85	16	0	1	85	244	328	3.79e-36	116
ONHDLDEL_03040	LU17765_001730	92.857	182	13	0	3	184	25	206	7.49e-117	328
ONHDLDEL_03041	LU17765_001720	94.408	304	17	0	1	304	81	384	0	536
ONHDLDEL_03042	LU17765_001710	90.873	252	22	1	1	252	1	251	2.04e-159	434
ONHDLDEL_03045	LU17765_001700	77.419	93	18	1	1	90	185	277	3.52e-22	79
ONHDLDEL_03046	LU17765_001690	71.084	249	70	2	20	267	1	248	2.8e-103	293
ONHDLDEL_03047	LU17765_001680	77.433	483	88	4	34	505	10	482	0	662
ONHDLDEL_03048	LU17765_001670	91.729	399	30	3	1	399	1	396	0	696
ONHDLDEL_03049	LU17765_001660	84.746	59	9	0	1	59	195	253	3.79e-36	113
ONHDLDEL_03050	LU17765_001650	92.92	113	8	0	1	113	75	187	1.25e-75	214
ONHDLDEL_03051	LU17765_001650	83.333	66	11	0	1	66	1	66	2.75e-35	110
ONHDLDEL_03052	LU17765_001640	93.75	80	5	0	1	80	91	170	3.46e-48	142
ONHDLDEL_03053	LU17765_001640	90.909	88	8	0	1	88	1	88	7.91e-42	127
ONHDLDEL_03054	LU17765_001630	89.831	59	6	0	13	71	25	83	1.28e-32	108
ONHDLDEL_03055	LU17765_001630	93.293	164	11	0	1	164	136	299	1.76e-100	284
ONHDLDEL_03057	LU17765_001620	99.115	113	1	0	1	113	484	596	2.88e-75	230
ONHDLDEL_03059	LU17765_001620	100	28	0	0	1	28	344	371	4.75e-16	61.2
ONHDLDEL_03060	LU17765_001620	100	224	0	0	1	224	87	310	1.94e-153	440
ONHDLDEL_03061	LU17765_001610	96.364	55	2	0	1	55	62	116	3.75e-35	106
ONHDLDEL_03062	LU17765_001600	97.561	123	3	0	1	123	380	502	2.59e-83	244
ONHDLDEL_03063	LU17765_001600	96.8	125	4	0	1	125	223	347	2.02e-84	249
ONHDLDEL_03064	LU17765_001600	85.333	225	21	3	1	217	1	221	3.73e-132	373
ONHDLDEL_03065	LU17765_001580	81.646	158	26	1	1	158	42	196	3.6e-88	252
ONHDLDEL_03068	LU17765_001560	79.913	229	41	2	1	226	71	297	9.83e-120	335
ONHDLDEL_03069	LU17765_001550	81.053	95	18	0	1	95	337	431	6.64e-50	155
ONHDLDEL_03070	LU17765_001550	93.671	158	10	0	1	158	173	330	4.72e-103	294

### Sheet: SupTable2-loseolamycin_illumina
qseqid	sseqid	pident	length	mismatch	gapopen	qstart	qend	sstart	send	evalue	bitscore
OPPBIMDH_00886	LU17765_001620	83.333	6	1	0	7	12	595	600	7.7	18.1
OPPBIMDH_00896	LU17765_001790	77.049	61	14	0	37	97	1	61	9.39e-21	77.8
OPPBIMDH_00899	LU17765_001780	93.75	160	10	0	1	160	1	160	1.86e-109	300
OPPBIMDH_00902	LU17765_001770	90.411	219	21	0	1	219	1	219	4.42e-123	341
OPPBIMDH_00903	LU17765_001760	100	161	0	0	1	161	1	161	2.41e-116	318
OPPBIMDH_00904	LU17765_001750	74.359	234	52	2	3	231	1	231	5.68e-75	219
OPPBIMDH_00906	LU17765_001730	91.092	348	30	1	1	348	1	347	0	601
OPPBIMDH_00907	LU17765_001720	94.072	388	23	0	1	388	1	388	0	662
OPPBIMDH_00908	LU17765_001710	90.873	252	22	1	1	252	1	251	2.04e-159	434
OPPBIMDH_00909	LU17765_001700	84.364	275	40	1	5	276	3	277	1.72e-114	323
OPPBIMDH_00910	LU17765_001690	72.177	248	64	3	1	247	1	244	6.85e-106	299
OPPBIMDH_00911	LU17765_001680	96.058	482	19	0	2	483	1	482	0	899
OPPBIMDH_00912	LU17765_001670	95.729	398	15	2	1	398	1	396	0	735
OPPBIMDH_00913	LU17765_001660	71.595	257	69	2	1	257	1	253	4.56e-107	302
OPPBIMDH_00914	LU17765_001650	89.84	187	19	0	1	187	1	187	2.17e-122	335
OPPBIMDH_00915	LU17765_001640	92.941	170	12	0	1	170	1	170	3.7e-98	273
OPPBIMDH_00916	LU17765_001630	91.973	299	24	0	6	304	1	299	0	529
OPPBIMDH_00917	LU17765_001620	99.408	845	5	0	1	845	1	845	0	1681
OPPBIMDH_00918	LU17765_001610	94.828	116	6	0	1	116	1	116	7.06e-62	177
OPPBIMDH_00919	LU17765_001600	95.618	502	22	0	1	502	1	502	0	974
OPPBIMDH_00920	LU17765_001580	80.321	249	45	2	1	248	1	246	1.62e-140	386
OPPBIMDH_00921	LU17765_001570	95.238	252	12	0	1	252	1	252	2.68e-172	467
OPPBIMDH_00922	LU17765_001560	91.246	297	26	0	1	297	1	297	0	526
OPPBIMDH_00923	LU17765_001550	92.111	431	34	0	131	561	1	431	0	774
