## Supplementary material for "Characterization of a marine bacteria through a novel metabologenomics approach": SupTable2-quinolicomicin_minion_illumina_vs_ref.xlsx

### Sheet: SupTable3-quinolicomicin_minion
qseqid	sseqid	pident	length	mismatch	gapopen	qstart	qend	sstart	send	evalue	bitscore
ONHDLDEL_08114	BCK51617.1	96.875	64	2	0	1	64	115	178	8.29e-40	129
ONHDLDEL_08115	BCK51618.1	100	48	0	0	1	48	549	596	1.05e-27	95.9
ONHDLDEL_08116	BCK51618.1	97.002	467	10	1	1	463	1	467	0	915
ONHDLDEL_08117	BCK51619.1	96.765	340	7	1	1	336	87	426	0	644
ONHDLDEL_08118	BCK51620.1	99.387	163	1	0	1	163	24	186	1.25e-118	327
ONHDLDEL_08119	BCK51621.1	89.969	319	18	3	1	312	1	312	1.4e-153	426
ONHDLDEL_08120	BCK51622.1	100	72	0	0	1	72	46	117	3.52e-44	132
ONHDLDEL_08121	BCK51623.1	80.8	125	23	1	1	124	1	125	2.33e-65	191
ONHDLDEL_08122	BCK51624.1	97.778	90	2	0	1	90	37	126	7.58e-58	176
ONHDLDEL_08123	BCK51624.1	97.727	44	1	0	1	44	133	176	6.55e-25	87.8
ONHDLDEL_08124	BCK51624.1	96.25	80	3	0	1	80	237	316	3.5e-50	156
ONHDLDEL_08125	BCK51624.1	88.679	53	6	0	2	54	335	387	1.07e-30	103
ONHDLDEL_08126	BCK51625.1	74.286	385	79	8	1	374	1	376	5.6e-164	457
ONHDLDEL_08127	BCK51626.1	98.305	59	1	0	1	59	1	59	3.27e-36	115
ONHDLDEL_08128	BCK51626.1	97.297	74	2	0	1	74	92	165	4.71e-47	143
ONHDLDEL_08129	BCK51626.1	100	64	0	0	1	64	168	231	1.92e-40	125
ONHDLDEL_08130	BCK51627.1	95	40	2	0	12	51	84	123	1.54e-21	73.9
ONHDLDEL_08132	BCK51629.1	91.837	98	8	0	3	100	821	918	5.52e-60	197
ONHDLDEL_08133	BCK51628.1	95.376	519	21	1	1	519	297	812	0	977
ONHDLDEL_08135	BCK51629.1	98.864	88	1	0	28	115	1097	1184	3.65e-56	181
ONHDLDEL_08136	BCK51629.1	77.315	216	38	2	1	210	842	1052	1.26e-108	332
ONHDLDEL_08137	BCK51629.1	84.536	97	11	1	1	93	710	806	5.71e-47	154
ONHDLDEL_08139	BCK51629.1	98.058	412	8	0	1	412	138	549	0	789
ONHDLDEL_08140	BCK51629.1	98.077	52	1	0	1	52	59	110	4.44e-28	97.8
ONHDLDEL_08141	BCK51630.1	76.179	403	53	7	1	381	1	382	0	551
ONHDLDEL_08142	BCK51631.1	97.248	109	3	0	1	109	204	312	2.4e-70	212
ONHDLDEL_08143	BCK51631.1	96.933	163	5	0	1	163	1	163	3.38e-112	318
ONHDLDEL_08144	BCK51632.1	98.333	180	3	0	6	185	90	269	3.01e-123	342
ONHDLDEL_08145	BCK51632.1	97.436	39	1	0	29	67	13	51	7.37e-22	78.6
ONHDLDEL_08146	BCK51633.1	83.846	650	80	6	1	636	69	707	0	946
ONHDLDEL_08147	BCK51633.1	90.789	76	7	0	1	76	1312	1387	1.25e-41	138
ONHDLDEL_08151	BCK51633.1	96.167	287	11	0	1	287	1966	2252	6.46e-174	526
ONHDLDEL_08152	BCK51633.1	100	195	0	0	1	195	2459	2653	2.62e-119	370
ONHDLDEL_08153	BCK51633.1	99.429	175	1	0	1	175	2798	2972	1.43e-112	345
ONHDLDEL_08154	BCK51633.1	100	219	0	0	1	219	3009	3227	1.37e-139	426
ONHDLDEL_08156	BCK51633.1	83.267	998	124	12	1	974	3475	4453	0	1459
ONHDLDEL_08157	BCK51633.1	89.474	152	15	1	1	151	4454	4605	6.46e-70	221
ONHDLDEL_08158	BCK51633.1	91.908	173	13	1	1	173	4621	4792	2.77e-96	301
ONHDLDEL_08159	BCK51633.1	98.113	53	1	0	1	53	4909	4961	4.09e-31	105
ONHDLDEL_08161	BCK51634.1	79.381	97	18	2	2	96	99	195	3.06e-44	143
ONHDLDEL_08162	BCK51634.1	96.774	93	3	0	12	104	254	346	1.87e-60	186
ONHDLDEL_08163	BCK51634.1	95.652	46	2	0	1	46	475	520	1.94e-25	89.4
ONHDLDEL_08164	BCK51635.1	93.939	33	2	0	1	33	1	33	2.17e-17	65.9
ONHDLDEL_08166	BCK51636.1	97.917	48	1	0	1	48	163	210	1.7e-29	97.8
ONHDLDEL_08167	BCK51636.1	82.069	145	20	2	1	142	1	142	1e-79	230
ONHDLDEL_08168	BCK51637.1	89.583	48	4	1	1	47	1	48	1.16e-22	82
ONHDLDEL_08169	BCK51637.1	82.301	226	33	5	1	221	49	272	2.06e-105	327
ONHDLDEL_08170	BCK51637.1	92.02	401	29	2	1	399	294	693	0	671
ONHDLDEL_08171	BCK51637.1	88.776	196	22	0	1	196	712	907	2.38e-113	350
ONHDLDEL_08172	BCK51637.1	76.712	219	30	3	1	208	975	1183	3.49e-94	293
ONHDLDEL_08173	BCK51637.1	99.13	115	1	0	1	115	1273	1387	3.15e-70	221
ONHDLDEL_08174	BCK51637.1	97.581	124	3	0	1	124	1391	1514	1.01e-70	223
ONHDLDEL_08175	BCK51637.1	87.179	39	3	1	47	85	1678	1714	2.79e-17	68.6
ONHDLDEL_08176	BCK51637.1	96.552	29	0	1	6	34	1827	1854	1.19e-13	55.1
ONHDLDEL_08179	BCK51638.1	99.038	104	1	0	1	104	211	314	2.57e-65	206
ONHDLDEL_08181	BCK51638.1	99.091	220	2	0	1	220	564	783	7.85e-139	422
ONHDLDEL_08182	BCK51638.1	77.562	566	68	10	1	537	792	1327	0	758
ONHDLDEL_08184	BCK51638.1	86.047	86	12	0	29	114	1849	1934	1.35e-43	146
ONHDLDEL_08187	BCK51638.1	88.66	97	11	0	1	97	5389	5485	9.85e-52	167
ONHDLDEL_08188	BCK51638.1	92.727	55	4	0	1	55	2508	2562	8.63e-30	103
ONHDLDEL_08189	BCK51638.1	97.531	81	2	0	1	81	2578	2658	7.29e-51	164
ONHDLDEL_08190	BCK51638.1	78.947	76	14	2	1	74	2810	2885	7.41e-33	112
ONHDLDEL_08194	BCK51637.1	93.684	95	6	0	1	95	291	385	2.92e-53	171
ONHDLDEL_08197	BCK51638.1	89.349	169	18	0	1	169	5417	5585	3.43e-92	288
ONHDLDEL_08198	BCK51638.1	77.848	158	32	3	1	156	4116	4272	2.47e-73	232
ONHDLDEL_08199	BCK51638.1	98.649	74	1	0	1	74	4287	4360	7.19e-41	134
ONHDLDEL_08200	BCK51638.1	97.351	151	3	1	1	150	4371	4521	3.19e-83	260
ONHDLDEL_08202	BCK51638.1	77.358	424	78	4	4	418	1952	2366	0	590
ONHDLDEL_08205	BCK51638.1	98.438	256	3	1	1	255	5662	5917	1.83e-151	461
ONHDLDEL_08206	BCK51638.1	90.476	189	17	1	1	188	4451	4639	5.33e-79	249
ONHDLDEL_08207	BCK51638.1	95.652	46	2	0	48	93	6241	6286	4.75e-22	83.2
ONHDLDEL_08208	BCK51638.1	100	16	0	0	22	37	6401	6416	2.99e-07	37.4
ONHDLDEL_08209	BCK51639.1	77.444	266	48	4	1	258	1	262	4.17e-137	382
ONHDLDEL_08211	BCK51640.1	91.339	127	10	1	1	126	164	290	1.62e-69	219
ONHDLDEL_08213	BCK51640.1	97.619	42	1	0	1	42	669	710	8.1e-22	79
ONHDLDEL_08214	BCK51640.1	91.111	45	4	0	3	47	798	842	2.42e-24	86.3
ONHDLDEL_08217	BCK51640.1	100	56	0	0	1	56	1291	1346	2.94e-32	109
ONHDLDEL_08218	BCK51640.1	95.349	43	2	0	1	43	1422	1464	1.91e-23	84
ONHDLDEL_08219	BCK51640.1	97.727	44	1	0	2	45	1478	1521	2.07e-26	92
ONHDLDEL_08223	BCK51640.1	79.386	456	66	5	1	441	2343	2785	0	624
ONHDLDEL_08226	BCK51640.1	86.538	312	32	3	1	306	3034	3341	1.06e-158	485
ONHDLDEL_08227	BCK51640.1	96.364	55	2	0	1	55	3493	3547	2.57e-30	103
ONHDLDEL_08228	BCK51640.1	90.395	177	16	1	2	177	3550	3726	1.17e-97	302
ONHDLDEL_08230	BCK51640.1	97.98	396	8	0	1	396	3860	4255	0	749
ONHDLDEL_08232	BCK51640.1	80.147	136	26	1	1	135	4651	4786	2.49e-57	186
ONHDLDEL_08234	BCK51640.1	90.691	376	23	4	1	370	5054	5423	0	620
ONHDLDEL_08235	BCK51640.1	96.61	118	4	0	1	118	5466	5583	6.84e-66	209
ONHDLDEL_08236	BCK51643.1	91.209	91	7	1	1	90	1493	1583	1.39e-47	155
ONHDLDEL_08237	BCK51640.1	92.857	28	2	0	1	28	5717	5744	7.83e-14	55.5
ONHDLDEL_08238	BCK51640.1	100	76	0	0	1	76	6008	6083	9.57e-49	158
ONHDLDEL_08239	BCK51640.1	97.403	77	2	0	1	77	6098	6174	3.38e-46	150
ONHDLDEL_08240	BCK51641.1	83.766	154	25	0	1	154	7091	7244	2.81e-83	260
ONHDLDEL_08243	BCK51640.1	75.097	518	71	10	8	493	6705	7196	0	637
ONHDLDEL_08245	BCK51641.1	97.333	75	1	1	7	80	252	326	5.94e-44	144
ONHDLDEL_08246	BCK51641.1	100	53	0	0	1	53	337	389	4.01e-31	105
ONHDLDEL_08248	BCK51641.1	90.345	145	13	1	1	144	534	678	2.65e-69	220
ONHDLDEL_08249	BCK51641.1	81.448	221	40	1	17	236	859	1079	8.65e-99	309
ONHDLDEL_08251	BCK51641.1	92.627	217	14	2	1	216	1461	1676	1.58e-128	396
ONHDLDEL_08253	BCK51641.1	95.833	24	1	0	1	24	1838	1861	2.83e-10	45.1
ONHDLDEL_08254	BCK51641.1	100	36	0	0	1	36	322	357	5.98e-19	72
ONHDLDEL_08255	BCK51641.1	94.884	215	11	0	1	215	1963	2177	1.27e-128	395
ONHDLDEL_08256	BCK51640.1	83.962	106	17	0	1	106	646	751	2.18e-53	172
ONHDLDEL_08257	BCK51641.1	92.105	76	6	0	1	76	7563	7638	6.52e-43	141
ONHDLDEL_08258	BCK51641.1	82.353	153	15	1	1	141	2438	2590	9.68e-75	235
ONHDLDEL_08260	BCK51641.1	99.275	138	1	0	1	138	3128	3265	1.2e-84	264
ONHDLDEL_08261	BCK51641.1	71.053	532	97	10	1	503	3267	3770	0	650
ONHDLDEL_08262	BCK51643.1	92.647	136	10	0	1	136	583	718	2.15e-71	225
ONHDLDEL_08263	BCK51641.1	87.671	73	9	0	1	73	7511	7583	1.03e-39	131
ONHDLDEL_08264	BCK51640.1	70.37	27	6	1	1	25	6732	6758	4.78e-06	33.9
ONHDLDEL_08265	BCK51641.1	98.571	70	1	0	1	70	4193	4262	4.07e-42	139
ONHDLDEL_08266	BCK51641.1	95.897	195	7	1	1	194	4379	4573	5.6e-109	338
ONHDLDEL_08267	BCK51641.1	100	33	0	0	1	33	4616	4648	8.11e-16	62.4
ONHDLDEL_08268	BCK51641.1	94.656	131	7	0	12	142	4666	4796	4.34e-70	222
ONHDLDEL_08269	BCK51641.1	92.857	70	5	0	1	70	6564	6633	1.41e-38	129
ONHDLDEL_08270	BCK51641.1	98.026	152	3	0	1	152	4996	5147	2.35e-98	306
ONHDLDEL_08272	BCK51641.1	100	147	0	0	1	147	5326	5472	2.88e-93	290
ONHDLDEL_08273	BCK51641.1	96.104	77	3	0	1	77	5494	5570	1.63e-44	146
ONHDLDEL_08274	BCK51641.1	86.607	112	15	0	1	112	5592	5703	1.7e-58	187
ONHDLDEL_08277	BCK51641.1	89.394	66	5	1	1	64	6052	6117	7.33e-33	112
ONHDLDEL_08278	BCK51641.1	79.381	97	13	2	1	93	6123	6216	3.04e-42	139
ONHDLDEL_08279	BCK51641.1	81.696	519	87	3	1	514	6337	6852	0	748
ONHDLDEL_08280	BCK51641.1	96.026	302	12	0	1	302	6917	7218	0	585
ONHDLDEL_08281	BCK51641.1	91.489	47	3	1	1	46	7240	7286	5.44e-23	82.8
ONHDLDEL_08282	BCK51641.1	92.432	185	14	0	1	185	7309	7493	1.13e-106	329
ONHDLDEL_08283	BCK51641.1	89.912	228	23	0	1	228	7494	7721	6.33e-127	392
ONHDLDEL_08287	BCK51641.1	98.883	179	2	0	1	179	8476	8654	2.31e-113	348
ONHDLDEL_08289	BCK51641.1	73.333	30	6	1	1	28	8777	8806	0.056	22.3
ONHDLDEL_08290	BCK51641.1	86.667	450	52	3	1	445	8971	9417	0	728
ONHDLDEL_08291	BCK51641.1	84.536	194	25	1	1	189	9504	9697	1.22e-88	278
ONHDLDEL_08292	BCK51641.1	97.596	208	5	0	1	208	9732	9939	1.68e-129	395
ONHDLDEL_08294	BCK51642.1	87.671	219	24	2	1	218	435	651	2.74e-106	331
ONHDLDEL_08295	BCK51642.1	76.972	317	56	4	1	309	768	1075	1.07e-131	406
ONHDLDEL_08301	BCK51642.1	88.724	674	56	1	7	680	2230	2883	0	963
ONHDLDEL_08302	BCK51642.1	97.129	209	6	0	22	230	2894	3102	4.14e-129	396
ONHDLDEL_08308	BCK51643.1	99.02	102	1	0	1	102	157	258	8.84e-66	210
ONHDLDEL_08309	BCK51643.1	78.177	362	71	6	1	356	394	753	1.62e-148	457
ONHDLDEL_08310	BCK51643.1	84.1	239	22	4	1	231	755	985	2.83e-123	379
ONHDLDEL_08311	BCK51643.1	77.108	83	19	0	1	83	989	1071	1.31e-32	113
ONHDLDEL_08312	BCK51643.1	85.749	414	36	4	1	392	1107	1519	0	620
ONHDLDEL_08313	BCK51643.1	100	69	0	0	1	69	1640	1708	4.58e-40	132
ONHDLDEL_08314	BCK51643.1	95	60	3	0	10	69	1842	1901	3.36e-37	125
ONHDLDEL_08315	BCK51643.1	98.485	66	1	0	1	66	1934	1999	1.22e-39	131
ONHDLDEL_08316	BCK51643.1	96.591	88	3	0	1	88	2013	2100	1.29e-55	177
ONHDLDEL_08317	BCK51643.1	74.302	358	63	6	1	342	2112	2456	2.12e-120	377
ONHDLDEL_08319	BCK51643.1	97.6	250	5	1	1	249	2846	3095	1.58e-148	453
ONHDLDEL_08320	BCK51643.1	98	100	2	0	1	100	3183	3282	2.45e-61	195
ONHDLDEL_08321	BCK51643.1	100	122	0	0	1	122	3348	3469	1.2e-79	249
ONHDLDEL_08322	BCK51643.1	98.795	83	1	0	1	83	3507	3589	7.23e-50	161
ONHDLDEL_08327	BCK51643.1	98.148	108	2	0	1	108	4415	4522	7.14e-63	200
ONHDLDEL_08328	BCK51643.1	98.901	91	1	0	1	91	4525	4615	1.18e-55	178
ONHDLDEL_08329	BCK51643.1	100	37	0	0	1	37	4623	4659	2.16e-19	72.8
ONHDLDEL_08330	BCK51643.1	99.038	208	2	0	1	208	4673	4880	5.79e-129	395
ONHDLDEL_08333	BCK51644.1	85.586	111	15	1	1	110	636	746	1.38e-50	164
ONHDLDEL_08334	BCK51644.1	93.939	264	7	1	1	264	747	1001	2.81e-157	479
ONHDLDEL_08335	BCK51644.1	100	74	0	0	1	74	1228	1301	5.03e-42	138
ONHDLDEL_08336	BCK51644.1	100	70	0	0	1	70	1307	1376	1.07e-41	139
ONHDLDEL_08337	BCK51644.1	98.473	131	2	0	1	131	1575	1705	7.39e-86	266
ONHDLDEL_08338	BCK51645.1	96.447	197	7	0	1	197	3251	3447	9.58e-121	370
ONHDLDEL_08339	BCK51644.1	94.949	99	5	0	1	99	1939	2037	1.02e-59	189
ONHDLDEL_08340	BCK51644.1	72.727	44	9	1	1	41	2116	2159	6.13e-15	59.3
ONHDLDEL_08341	BCK51645.1	97.26	73	2	0	1	73	3766	3838	3.42e-41	135
ONHDLDEL_08342	BCK51646.1	100	35	0	0	1	35	2576	2610	2.85e-21	77
ONHDLDEL_08344	BCK51644.1	92.707	713	26	4	1	699	2833	3533	0	1157
ONHDLDEL_08345	BCK51644.1	98.658	149	2	0	1	149	3580	3728	1.6e-92	286
ONHDLDEL_08347	BCK51645.1	85.28	428	46	6	1	418	691	1111	0	645
ONHDLDEL_08348	BCK51645.1	77.219	338	47	4	1	322	1240	1563	7.65e-144	442
ONHDLDEL_08349	BCK51645.1	97.5	80	2	0	1	80	1578	1657	5.23e-52	167
ONHDLDEL_08350	BCK51645.1	97.403	77	2	0	1	77	1661	1737	4.16e-46	150
ONHDLDEL_08351	BCK51645.1	97.5	80	2	0	1	80	1745	1824	1.39e-48	157
ONHDLDEL_08352	BCK51645.1	98.361	61	1	0	1	61	1829	1889	2.04e-36	121
ONHDLDEL_08354	BCK51645.1	97.414	116	3	0	1	116	2186	2301	2.16e-69	220
ONHDLDEL_08356	BCK51645.1	98.343	362	6	0	12	373	2513	2874	0	688
ONHDLDEL_08357	BCK51645.1	93.396	318	20	1	10	326	3096	3413	0	561
ONHDLDEL_08359	BCK51646.1	95.714	140	5	1	10	149	2433	2571	8.71e-80	251
ONHDLDEL_08360	BCK51645.1	94.286	175	10	0	1	175	3892	4066	3.75e-106	327
ONHDLDEL_08361	BCK51645.1	94.737	133	7	0	4	136	4179	4311	4.1e-71	224
ONHDLDEL_08362	BCK51645.1	77.099	393	71	5	1	383	4327	4710	1.81e-166	509
ONHDLDEL_08363	BCK51646.1	99.593	246	1	0	1	246	120	365	5.72e-161	488
ONHDLDEL_08365	BCK51645.1	88.095	294	35	0	1	294	581	874	9.47e-160	490
ONHDLDEL_08366	BCK51646.1	77.725	422	67	5	48	454	1012	1421	2.15e-168	519
ONHDLDEL_08368	BCK51646.1	100	26	0	0	1	26	1619	1644	1.71e-13	55.5
ONHDLDEL_08369	BCK51646.1	74.408	211	29	5	1	199	1669	1866	1.51e-79	255
ONHDLDEL_08371	BCK51647.1	88.108	185	22	0	1	185	545	729	9.55e-94	291
ONHDLDEL_08372	BCK51645.1	94.286	105	6	0	1	105	3786	3890	1.7e-62	199
ONHDLDEL_08375	BCK51646.1	97.995	399	8	0	1	399	2956	3354	0	743
ONHDLDEL_08376	BCK51646.1	98.45	258	4	0	1	258	3390	3647	1.43e-163	495
ONHDLDEL_08377	BCK51647.1	99.454	183	1	0	1	183	40	222	9.06e-123	376
ONHDLDEL_08378	BCK51647.1	98.718	156	2	0	1	156	274	429	2.19e-99	309
ONHDLDEL_08380	BCK51647.1	77.746	346	69	3	1	341	668	1010	9.55e-168	505
ONHDLDEL_08381	BCK51647.1	94.667	150	3	1	1	150	1264	1408	3.83e-89	277
ONHDLDEL_08383	BCK51647.1	99.405	168	1	0	1	168	1497	1664	6.73e-106	325
ONHDLDEL_08384	BCK51648.1	93.082	159	11	0	1	159	1	159	5.88e-98	302
ONHDLDEL_08385	BCK51648.1	97.521	121	3	0	1	121	294	414	1.75e-71	227
ONHDLDEL_08386	BCK51648.1	98.246	228	4	0	1	228	697	924	1.8e-145	442
ONHDLDEL_08387	BCK51648.1	93.613	501	23	5	1	494	953	1451	0	820
ONHDLDEL_08388	BCK51648.1	97.674	86	2	0	1	86	1461	1546	1.8e-51	166
ONHDLDEL_08389	BCK51648.1	98.864	88	1	0	1	88	1557	1644	2.57e-57	184
ONHDLDEL_08391	BCK51648.1	98.833	257	3	0	1	257	1909	2165	2.18e-162	494
ONHDLDEL_08393	BCK51648.1	98.63	146	2	0	1	146	2570	2715	7.21e-91	281
ONHDLDEL_08394	BCK51648.1	100	33	0	0	1	33	2725	2757	7.6e-17	64.7
ONHDLDEL_08395	BCK51648.1	97.656	128	3	0	1	128	2807	2934	5.5e-77	251
ONHDLDEL_08396	BCK51649.1	97.199	357	10	0	1	357	123	479	0	680
ONHDLDEL_08397	BCK51649.1	96.552	87	3	0	1	87	516	602	2.17e-50	162
ONHDLDEL_08398	BCK51649.1	100	123	0	0	1	123	675	797	1.65e-75	238
ONHDLDEL_08401	BCK51649.1	94.915	118	5	1	18	135	1369	1485	2.45e-64	205
ONHDLDEL_08402	BCK51649.1	99.087	219	2	0	1	219	1552	1770	7.83e-144	446
ONHDLDEL_08403	BCK51650.1	97.581	124	3	0	1	124	176	299	1.61e-82	240
ONHDLDEL_08404	BCK51650.1	100	36	0	0	1	36	315	350	8.4e-22	77.8
ONHDLDEL_08405	BCK51651.1	95.575	113	5	0	2	114	2	114	3.25e-73	212
ONHDLDEL_08406	BCK51651.1	95.652	46	2	0	1	46	122	167	4.3e-23	81.3
ONHDLDEL_08407	BCK51651.1	88.421	95	9	2	1	94	166	259	2.38e-54	163
ONHDLDEL_08408	BCK51652.1	94.257	296	12	2	1	293	646	939	0	539
ONHDLDEL_08410	BCK51652.1	93.333	30	2	0	1	30	538	567	2.18e-14	59.3
ONHDLDEL_08411	BCK51652.1	97.882	425	9	0	1	425	101	525	0	817
ONHDLDEL_08412	BCK51653.1	99.048	105	1	0	1	105	676	780	2.82e-65	209
ONHDLDEL_08413	BCK51653.1	98.529	204	3	0	9	212	425	628	3.71e-136	399
ONHDLDEL_08414	BCK51653.1	94.737	114	6	0	21	134	131	244	1.27e-67	213
ONHDLDEL_08415	BCK51653.1	97.143	70	2	0	1	70	2	71	4.32e-39	130
ONHDLDEL_08418	BCK51656.1	84.564	149	2	2	1	148	1	129	1.43e-81	234
ONHDLDEL_08419	BCK51657.1	75	28	7	0	13	40	1	28	5.49e-09	42.4

### Sheet: SupTable3-quinolicomicin_illumi
qseqid	sseqid	pident	length	mismatch	gapopen	qstart	qend	sstart	send	evalue	bitscore
OPPBIMDH_03602	BCK51645.1	96.725	794	26	0	28	821	3917	4710	0	1472
OPPBIMDH_03603	BCK51646.1	94.572	958	51	1	1	958	1	957	0	1673
OPPBIMDH_03604	BCK51646.1	97.845	2645	55	1	1	2645	1005	3647	0	5048
OPPBIMDH_03605	BCK51647.1	97.596	1664	40	0	1	1664	1	1664	0	3213
OPPBIMDH_03606	BCK51648.1	98.736	3165	39	1	1	3164	1	3165	0	6080
OPPBIMDH_03607	BCK51649.1	96.99	1827	47	2	1	1827	1	1819	0	3424
OPPBIMDH_03608	BCK51650.1	99.143	350	3	0	1	350	1	350	0	696
OPPBIMDH_03609	BCK51651.1	99.612	258	1	0	22	279	2	259	0	505
OPPBIMDH_03610	BCK51652.1	98.085	940	18	0	1	940	1	940	0	1805
OPPBIMDH_03611	BCK51653.1	98.002	951	19	0	1	951	2	952	0	1820
OPPBIMDH_03612	BCK51655.1	97.817	458	9	1	1	458	1	457	0	852
OPPBIMDH_03613	BCK51656.1	86.667	165	2	1	1	165	1	145	1.36e-97	272
OPPBIMDH_03614	BCK51657.1	97.38	229	6	0	1	229	1	229	6.02e-161	438
OPPBIMDH_03615	BCK51658.1	98.507	469	7	0	1	469	1	469	0	885
OPPBIMDH_03616	BCK51659.1	97.285	221	6	0	1	221	1	221	1.73e-149	408
OPPBIMDH_03617	BCK51660.1	100	313	0	0	1	313	1	313	0	622
OPPBIMDH_03618	BCK51661.1	99.184	245	2	0	1	245	1	245	3.41e-169	460
OPPBIMDH_03619	BCK51662.1	96.25	80	3	0	1	80	1	80	3.93e-54	156
OPPBIMDH_03620	BCK51663.1	97.619	126	3	0	1	126	1	126	1.51e-89	249
