## Supplementary material for "Characterization of a marine bacteria through a novel metabologenomics approach": SupTable3-cinerubin_minion_illumina_vs_ref.xlsx

### Sheet: SupTable4 - cinerubin_minion_vs
qseqid	sseqid	pident	length	mismatch	gapopen	qstart	qend	sstart	send	evalue	bitscore
ONHDLDEL_08762	SSBG_00503	79.487	156	32	0	1	156	131	286	1.19e-90	258
ONHDLDEL_08772	SSBG_00505	76.786	56	13	0	1	56	34	89	4.27e-27	90.5
ONHDLDEL_08773	SSBG_00505	80	25	5	0	3	27	1	25	9.79e-11	44.7
ONHDLDEL_08775	SSBG_00490	83.333	6	1	0	23	28	308	313	2.7	15
ONHDLDEL_08781	SSBG_00501	71.93	57	16	0	4	60	51	107	7.06e-26	89
ONHDLDEL_08784	SSBG_00502	75.581	258	62	1	1	257	112	369	1.35e-135	378
ONHDLDEL_08785	SSBG_00502	81.308	107	20	0	1	107	1	107	1.97e-60	181
ONHDLDEL_08789	SSBG_00487	72.043	93	26	0	1	93	32	124	1.43e-45	139
ONHDLDEL_08790	SSBG_00487	76.86	121	27	1	1	120	134	254	1.93e-59	180
ONHDLDEL_08803	SSBG_00496	77.273	198	45	0	1	198	64	261	1.02e-114	319
ONHDLDEL_08806	SSBG_00494	80.769	26	5	0	1	26	391	416	3.58e-10	42.7
ONHDLDEL_08807	SSBG_00493	76.087	46	11	0	1	46	138	183	4.6e-24	82.8
ONHDLDEL_08862	SSBG_00493	87.5	8	1	0	65	72	261	268	2.8	18.5

### Sheet: SupTable4 - cineburbin_illumina
qseqid	sseqid	pident	length	mismatch	gapopen	qstart	qend	sstart	send	evalue	bitscore
OPPBIMDH_04960	SSBG_00494	71.845	412	116	0	3	414	5	416	0	615
OPPBIMDH_04962	SSBG_00496	72.656	256	70	0	6	261	6	261	1.46e-140	387
OPPBIMDH_04972	SSBG_00487	75.785	223	54	0	1	223	32	254	3.55e-122	341
OPPBIMDH_04976	SSBG_00502	77.778	369	82	0	1	369	1	369	0	570
OPPBIMDH_04981	SSBG_00505	73.663	243	64	0	1	243	1	243	3.71e-131	363
OPPBIMDH_04986	SSBG_00503	77.273	286	65	0	1	286	1	286	1.77e-157	432
OPPBIMDH_05015	SSBG_00514	75	8	2	0	14	21	301	308	1.7	18.1
